# The relationship between microbiomes and selective regimes in the sponge genus *Ircinia*

**DOI:** 10.1101/2020.08.31.275412

**Authors:** Joseph B. Kelly, David Carlson, Jun Siong Low, Tyler Rice, Robert W. Thacker

## Abstract

Sponges are often densely populated by microbes that benefit their hosts through nutrition and bioactive secondary metabolites; however, sponges must simultaneously contend with the toxicity of microbes and thwart microbial overgrowth. Despite these fundamental tenets of sponge biology, the patterns of selection in the host sponges’ genomes that underlie tolerance and control of their microbiomes are still poorly understood. To elucidate these patterns of selection, we performed a population genetic analysis on multiple species of *Ircinia* from Belize, Florida, and Panama using an *F*_*ST*_-outlier approach on transcriptome-annotated RADseq loci. As part of the analysis, we delimited species boundaries among seven growth forms of *Ircinia*. Our analyses identified balancing selection in immunity genes that have implications for the hosts’ tolerance of high densities of microbes. Additionally, our results support the hypothesis that each of the seven growth forms constitutes a distinct *Ircinia* species that is characterized by a unique microbiome. These results illuminate the evolutionary pathways that promote stable associations between host sponges and their microbiomes, and that potentially facilitate ecological divergence among *Ircinia* species.
