## Supplementary material for "The relationship between microbiomes and selective regimes in the sponge genus *Ircinia*": Tables S1-S5

### Sheet: S1._SamplingMetadata
Table S1. Sampling metadata.
		Sampling and collections				2bRAD				16S
Specimen Name	Species	Sampling Site	Sampling Habitat	Approximate latitude and longitude	Habitat Characterization	number of reads pre-contamination removal	number of reads post-contamination removal	percent of reads removed by mapping to microbial symbiont MAGs	Included in Stacks assembly?	demultiplexed read count (post-trimmomatic)	final read count
JK18x11	campana	Florida	Summerland Key	24.6609, -81.4563	Seagrass-dominant	1219495	240082	0.80313	YES	32799	26937
JK18x13	campana	Florida	Summerland Key	24.6609, -81.4563	Seagrass-dominant	1308601	326509	0.75049	YES	17778	13502
JK18x4FL	campana	Florida	Looe Key	24.5497, -81.4145	Coral Reef	1637511	470181	0.712868	YES	17083	14203
JK18x5	campana	Florida	Looe Key	24.5497, -81.4145	Coral Reef	677494	180650	0.733356	YES	23886	19763
JK18x8	campana	Florida	Summerland Key	24.6609, -81.4563	Seagrass-dominant	917798	234417	0.744588	YES	25032	20109
P16x36	campana	Panama	Punta Caracol	9.3771, -82.3023	Coral-dominated	1677814	607277	0.638055	YES	13366	10588
P16x45	campana	Panama	Punta Caracol	9.3771, -82.3023	Coral-dominated	1919250	835151	0.564856	YES	22458	18254
P16x47	campana	Panama	Punta Caracol	9.3771, -82.3023	Coral-dominated	1865017	768020	0.588197	YES	21716	18718
P16x48	campana	Panama	Punta Caracol	9.3771, -82.3023	Coral-dominated	1429540	635608	0.555376	YES	18185	14496
P16x67	campana	Panama	Stri Point	9.3517, -82.2590	Seagrass-dominant	1405102	505332	0.640359	YES	9037	6099
P16x41	Encrusting	Panama	Punta Caracol	9.3771, -82.3023	Coral-dominated	2303298	546887	0.762564	YES	12769	8314
P16x42	Encrusting	Panama	Punta Caracol	9.3771, -82.3023	Coral-dominated	1713621	607502	0.645486	YES	16298	12451
P16x43	Encrusting	Panama	Punta Caracol	9.3771, -82.3023	Coral-dominated	1224637	272249	0.77769	YES	24007	19562
P16x44	Encrusting	Panama	Punta Caracol	9.3771, -82.3023	Coral-dominated	1424346	286408	0.79892	YES	7937	5509
P16x52	Encrusting	Panama	Punta Caracol	9.3771, -82.3023	Coral-dominated	1863179	662732	0.6443	YES	22739	18070
JK18x1BZ	felix	Belize	Carrie Bow Cay forereef	16.8042, -88.0796	Coral Reef	900589	198225	0.779894	YES	20961	16327
JK18x2BZ	felix	Belize	Carrie Bow Cay forereef	16.8042, -88.0796	Coral Reef	504417	172931	0.657167	YES	8913	6752
jk18x3BZ	felix	Belize	Carrie Bow Cay forereef	16.8042, -88.0796	Coral Reef	348002	104161	0.700689	NO	18438	12982
jk18x4BZ	felix	Belize	Carrie Bow Cay forereef	16.8042, -88.0796	Coral Reef	112327	35489	0.684056	NO	4604	2811
JK18xA	felix	Belize	Carrie Bow Cay forereef	16.8042, -88.0796	Coral Reef	829965	182017	0.780693	YES	8647	6466
JK18xB	felix	Belize	Carrie Bow Cay forereef	16.8042, -88.0796	Coral Reef	1172763	335007	0.714344	YES	32161	26231
JK18xD	felix	Belize	Carrie Bow Cay forereef	16.8042, -88.0796	Coral Reef	1206293	301449	0.750103	YES	29214	25071
JK18xF	felix	Belize	Carrie Bow Cay forereef	16.8042, -88.0796	Coral Reef	1266115	391065	0.69113	YES	14874	10620
JK18xG	felix	Belize	Carrie Bow Cay forereef	16.8042, -88.0796	Coral Reef	1661871	453027	0.727399	YES	7692	5652
JK18xI	felix	Belize	Carrie Bow Cay forereef	16.8042, -88.0796	Coral Reef	1282849	329646	0.743036	YES	40909	31339
P16x57	MassiveAgreen	Panama	Stri Point	9.3517, -82.2590	Seagrass-dominant	2123090	427443	0.798669	YES	11977	8877
P16x59	MassiveAgreen	Panama	Stri Point	9.3517, -82.2590	Seagrass-dominant	1067013	132224	0.87608	YES	13036	10682
P16x60	MassiveAgreen	Panama	Stri Point	9.3517, -82.2590	Seagrass-dominant	1004794	207487	0.793503	YES	10807	7382
P16x62	MassiveAgreen	Panama	Stri Point	9.3517, -82.2590	Seagrass-dominant	1090661	132725	0.878308	YES	6176	5346
P16x31	MassiveApink	Panama	Inner Solarte	9.3058, -82.1732	Mangrove	835383	346873	0.584774	YES	26247	21765
P16x32	MassiveApink	Panama	Inner Solarte	9.3058, -82.1732	Mangrove	1561243	335234	0.785277	YES	22134	17138
P16x33	MassiveApink	Panama	Inner Solarte	9.3058, -82.1732	Mangrove	14392	2913	0.797596	NO	17680	14121
P16x34	MassiveApink	Panama	Inner Solarte	9.3058, -82.1732	Mangrove	1148150	270677	0.764249	YES	12415	9179
P16x56	MassiveB	Panama	Stri Point	9.3517, -82.2590	Seagrass-dominant	2187822	440174	0.798807	YES	22945	16634
P16x58	MassiveB	Panama	Stri Point	9.3517, -82.2590	Seagrass-dominant	1966180	836648	0.57448	YES	33865	27322
P16x61	MassiveB	Panama	Stri Point	9.3517, -82.2590	Seagrass-dominant	870481	136528	0.843158	YES	41016	34803
P16x63	MassiveB	Panama	Stri Point	9.3517, -82.2590	Seagrass-dominant	1024964	244520	0.761436	YES	10992	7987
P16x65	MassiveB	Panama	Stri Point	9.3517, -82.2590	Seagrass-dominant	1319293	341165	0.741403	YES	4949	3384
JK18x17	sp.1	Belize	Twin Cays	16.8285, -88.1044	Mangrove	915152	136146	0.851231	YES	11504	8361
JK18x18	sp.1	Belize	Twin Cays	16.8285, -88.1044	Mangrove	1877693	541993	0.711352	YES	12375	10012
JK18x19	sp.1	Belize	Twin Cays	16.8285, -88.1044	Mangrove	2017389	384849	0.809234	YES	5387	3482
JK18x20	sp.1	Belize	Twin Cays	16.8285, -88.1044	Mangrove	942969	286093	0.696604	YES	3442	2219
JK18x27	sp.1	Belize	Blue Ground	16.8083, -88.1496	Mangrove	1420989	344594	0.757497	YES	24826	19334
JK18x28	sp.1	Belize	Blue Ground	16.8083, -88.1496	Mangrove	1453033	432444	0.702385	YES	19235	15332
JK18x29	sp.1	Belize	Blue Ground	16.8083, -88.1496	Mangrove	1635649	300459	0.816306	YES	41634	29390
JK18x30	sp.1	Belize	Blue Ground	16.8083, -88.1496	Mangrove	1866528	312695	0.832472	YES	27169	20634
JK18x31	sp.1	Belize	Blue Ground	16.8083, -88.1496	Mangrove	659543	148678	0.774574	YES	22255	17275
JK18x32	sp.1	Belize	Blue Ground	16.8083, -88.1496	Mangrove	1310492	266609	0.796558	YES	6724	5509
JK18x34	sp.1	Belize	Blue Ground	16.8083, -88.1496	Mangrove	254264	26184	0.89702	NO	29205	24469
JK18x35	sp.1	Belize	Blue Ground	16.8083, -88.1496	Mangrove	582069	133008	0.771491	YES	10118	7583
JK18x36	sp.1	Belize	Blue Ground	16.8083, -88.1496	Mangrove	1230745	223972	0.818019	YES	23039	18888
JK18x21	sp.2	Belize	Blue Ground	16.8010, -88.1461	Coral Reef	1265489	307495	0.757015	YES	19699	15659
JK18x22	sp.2	Belize	Blue Ground	16.8010, -88.1461	Coral Reef	1742944	297806	0.829136	YES	22189	17067
JK18x23	sp.2	Belize	Blue Ground	16.8010, -88.1461	Coral Reef	499435	65992	0.867867	NO	26637	22010
JK18x24	sp.2	Belize	Blue Ground	16.8010, -88.1461	Coral Reef	990110	130137	0.868563	YES	10579	7404
JK18x25	sp.2	Belize	Blue Ground	16.8010, -88.1461	Coral Reef	1180375	131374	0.888701	YES	13883	10835
JK18x26	sp.2	Belize	Blue Ground	16.8010, -88.1461	Coral Reef	1302480	229989	0.823422	YES	24309	19539
JK18x10	sp.ramose	Florida	Summerland Key	24.6609, -81.4563	Seagrass-dominant	1135474	303855	0.732398	YES	7272	5706
JK18x14	sp.ramose	Florida	Summerland Key	24.6609, -81.4563	Seagrass-dominant	1451712	330901	0.772062	YES	20729	14610
JK18x6	sp.ramose	Florida	Summerland Key	24.6609, -81.4563	Seagrass-dominant	1217835	266978	0.780777	YES	12994	9233
JK18x7	sp.ramose	Florida	Summerland Key	24.6609, -81.4563	Seagrass-dominant	1685563	448054	0.734181	YES	20466	15274
JK18x9	sp.ramose	Florida	Summerland Key	24.6609, -81.4563	Seagrass-dominant	1848350	419195	0.773206	YES	27798	23018
JK18x38	strobilina	Belize	Blue Ground	16.7969, -88.1421	Coral Reef	762119	146467	0.807816	YES	21256	19062
jk18x40	strobilina	Belize	Blue Ground	16.7969, -88.1421	Coral Reef	545086	116396	0.786463	NO	14976	10459
JK18x41	strobilina	Belize	Blue Ground	16.7969, -88.1421	Coral Reef	857332	207616	0.757835	YES	12147	8238
jk18x42_43	strobilina	Belize	Blue Ground	16.7969, -88.1421	Coral Reef	170361	43084	0.747102	NO	20963	17232
jk18x44	strobilina	Belize	Blue Ground	16.7969, -88.1421	Coral Reef	285890	72690	0.745741	NO	34277	26079
jk18xC	strobilina	Belize	Carrie Bow Cay forereef	16.8042, -88.0796	Coral Reef	3155	882	0.720444	NO	18286	14634
JK18xE	strobilina	Belize	Carrie Bow Cay forereef	16.8042, -88.0796	Coral Reef	1274541	469755	0.631432	YES	2074	1563
JK18xJ	strobilina	Belize	Carrie Bow Cay forereef	16.8042, -88.0796	Coral Reef	1121315	423037	0.622731	YES	22870	18739
P16x35	strobilina	Panama	Punta Caracol	9.3771, -82.3023	Coral-dominated	1857077	508932	0.72595	YES	21026	17259
P16x40	strobilina	Panama	Punta Caracol	9.3771, -82.3023	Coral-dominated	1746453	516429	0.704298	YES	7264	5199
P16x46	strobilina	Panama	Punta Caracol	9.3771, -82.3023	Coral-dominated	944329	294241	0.688413	YES	26298	19292
P16x64	strobilina	Panama	Stri Point	9.3517, -82.2590	Seagrass-dominant	2005927	686857	0.657586	YES	16579	12428
p16x66	strobilina	Panama	Stri Point	9.3517, -82.2590	Seagrass-dominant	not attempted	not attempted	not attempted	N/A	21458	17186
P16x68	strobilina	Panama	Stri Point	9.3517, -82.2590	Seagrass-dominant	2188403	768417	0.648869	YES	6181	4335
BelizeBlueGround1	water	Belize	Blue Ground	16.7969, -88.1421	Coral Reef					21632	18514
BelizeBlueGround2	water	Belize	Blue Ground	16.7969, -88.1421	Coral Reef					42307	34942
BelizeMangroveBlueGround	water	Belize	Blue Ground	16.7992, -88.1517	Mangrove					12172	9491
BelizeTwinCays2	water	Belize	Twin Cays	16.8285, -88.1044	Mangrove					29257	24933
PanamaISMangrove20	water	Panama	Inner Solarte	9.3058, -82.1732	Mangrove					16533	12359
PanamaISMangrove8	water	Panama	Inner Solarte	9.3058, -82.1732	Mangrove					30262	23787
PanamaISMangrove9	water	Panama	Inner Solarte	9.3058, -82.1732	Mangrove					27837	20302
PanamaPCR1	water	Panama	Punta Caracol	9.3771, -82.3023	Coral-dominated					14550	10228
PanamaPCR10	water	Panama	Punta Caracol	9.3771, -82.3023	Coral-dominated					14887	12040
PanamaPCR2	water	Panama	Punta Caracol	9.3771, -82.3023	Coral-dominated					19671	15153
PanamaPCR3	water	Panama	Punta Caracol	9.3771, -82.3023	Coral-dominated					18109	14202
PanamaPCR4	water	Panama	Punta Caracol	9.3771, -82.3023	Coral-dominated					18965	15272
PanamaPCR5	water	Panama	Punta Caracol	9.3771, -82.3023	Coral-dominated					30901	25309
PanamaPCR6	water	Panama	Punta Caracol	9.3771, -82.3023	Coral-dominated					29961	23863
PanamaPCR7	water	Panama	Punta Caracol	9.3771, -82.3023	Coral-dominated					39174	34159
PanamaPCR8	water	Panama	Punta Caracol	9.3771, -82.3023	Coral-dominated					25703	21993
PanamaPCR9	water	Panama	Punta Caracol	9.3771, -82.3023	Coral-dominated					22776	19574
PanamaSPR11	water	Panama	Stri Point	9.3517, -82.2590	Seagrass-dominant					24394	21213
PanamaSPR12	water	Panama	Stri Point	9.3517, -82.2590	Seagrass-dominant					21570	18032
PanamaSPR13	water	Panama	Stri Point	9.3517, -82.2590	Seagrass-dominant					11915	9671
PanamaSPR14	water	Panama	Stri Point	9.3517, -82.2590	Seagrass-dominant					22462	17655
PanamaSPR15	water	Panama	Stri Point	9.3517, -82.2590	Seagrass-dominant					20487	17328

### Sheet: S2._SuppKrakenDatbases
Table S2. Supplementray genomes added to Kraken database.
NCBI Accession Number	Species	Higher Taxon
GCA_009193005.1	Lamellibrachia luymesi	Annelida
GCA_001703475.1	Hydroides elegans	Annelida
GCA_000326865.1	Helobdella robusta	Annelida
GCA_003999395.1	Eisenia fetida	Annelida
GCA_000328365.1	Capitella teleta	Annelida
GCA_003709985.1	Semibalanus balanoides	Athropoda (Crustacea)
GCA_003789085.1	Penaeus vannamei	Athropoda (Crustacea)
GCA_005815305.1	Pandalus platyceros	Athropoda (Crustacea)
GCA_003990815.1	Daphnia magna	Athropoda (Crustacea)
GCA_009805615.1	Amphibalanus amphitrite	Athropoda (Crustacea)
GCA_002740985.1	Calanus glacialis	Athropoda (Crustacea)
GCA_001005385.1	Caligus rogercresseyi	Athropoda (Crustacea)
GCA_001587735.2	Parhyale hawaiensis	Athropoda (Crustacea)
GCA_006783055.1	Trinorchestia longiramus	Athropoda (Crustacea)
GCA_003723985.1	Lepidurus apus lubbocki	Athropoda (Crustacea)
GCA_009176605.1	Armadillidium nasatum	Athropoda (Crustacea)
GCA_900659605.1	Tisbe holothuriae	Athropoda (Crustacea)
GCA_900607525.1	Apocyclops roy	Athropoda (Crustacea)
GCA_003724045.1	Lepidurus arcticus	Athropoda (Crustacea)
GCA_900241095.1	Acartia tonsa	Athropoda (Crustacea)
GCA_004011675.1	Palaemon carinicauda	Athropoda (Crustacea)
GCA_002872375.1	Eulimnadia texana	Athropoda (Crustacea)
GCA_008373055.1	Portunus trituberculatus	Athropoda (Crustacea)
GCA_001039355.2	Lingula anatina	Brachiopoda
GCA_004765925.1	Euprymna scolopes	Cephalopoda (Mollusca)
GCA_000001635.8	Mus musculus	Chordata
GCA_000695325.1	Pleurobrachia bachei	Ctenophora
GCA_000724045.1	Globodera pallida	Nematoda
GCA_000150275.1	Trichoplax adhaerens	Placozoa
GCA_000699445.1	Schistosoma haematobium	Platyhelminthes

### Sheet: S3._Vert_Trans_Ifelix_Schmitt
Table S3. List of OTUs that identified as being vertically transmitted in I. felix (Schmitt et al. 2007), downloaded from GenBank.
GenBank Accession	Sequence Name
DQ661845.1	Uncultured_bacterium_isolate_DGGE_gel_band_IF32_16S_ribosomal_RNA_gene_partial_sequence
DQ661783.1	Uncultured_bacterium_isolate_DGGE_gel_band_B183_16S_ribosomal_RNA_gene_partial_sequence
DQ661784.1	Uncultured_bacterium_isolate_DGGE_gel_band_B184_16S_ribosomal_RNA_gene_partial_sequence
DQ661753.1	Uncultured_bacterium_isolate_DGGE_gel_band_A83_16S_ribosomal_RNA_gene_partial_sequence
DQ661803.1	Uncultured_bacterium_isolate_DGGE_gel_band_F73_16S_ribosomal_RNA_gene_partial_sequence
DQ661752.1	Uncultured_bacterium_isolate_DGGE_gel_band_A72_16S_ribosomal_RNA_gene_partial_sequence
DQ661811.1	Uncultured_bacterium_isolate_DGGE_gel_band_F202_16S_ribosomal_RNA_gene_partial_sequence
DQ661806.1	Uncultured_bacterium_isolate_DGGE_gel_band_F93_16S_ribosomal_RNA_gene_partial_sequence
DQ661781.1	Uncultured_bacterium_isolate_DGGE_gel_band_B171_16S_ribosomal_RNA_gene_partial_sequence
DQ661757.1	Uncultured_bacterium_isolate_DGGE_gel_band_A132_16S_ribosomal_RNA_gene_partial_sequence
DQ661755.1	Uncultured_bacterium_isolate_DGGE_gel_band_A93_16S_ribosomal_RNA_gene_partial_sequence
DQ661769.1	Uncultured_bacterium_isolate_DGGE_gel_band_A212_16S_ribosomal_RNA_gene_partial_sequence
DQ661778.1	Uncultured_bacterium_isolate_DGGE_gel_band_B101_16S_ribosomal_RNA_gene_partial_sequence
DQ661747.1	Uncultured_bacterium_isolate_DGGE_gel_band_A21_16S_ribosomal_RNA_gene_partial_sequence
DQ661771.1	Uncultured_bacterium_isolate_DGGE_gel_band_A222_16S_ribosomal_RNA_gene_partial_sequence
DQ661748.1	Uncultured_bacterium_isolate_DGGE_gel_band_A31_16S_ribosomal_RNA_gene_partial_sequence
DQ661850.1	Uncultured_bacterium_isolate_DGGE_gel_band_IF91_16S_ribosomal_RNA_gene_partial_sequence
DQ661841.1	Uncultured_bacterium_isolate_DGGE_gel_band_G372_16S_ribosomal_RNA_gene_partial_sequence
DQ661756.1	Uncultured_bacterium_isolate_DGGE_gel_band_A104_16S_ribosomal_RNA_gene_partial_sequence
DQ661776.1	Uncultured_bacterium_isolate_DGGE_gel_band_B72_16S_ribosomal_RNA_gene_partial_sequence
DQ661794.1	Uncultured_bacterium_isolate_DGGE_gel_band_E183_16S_ribosomal_RNA_gene_partial_sequence
DQ661844.1	Uncultured_bacterium_isolate_DGGE_gel_band_IF15_16S_ribosomal_RNA_gene_partial_sequence
DQ661764.1	Uncultured_bacterium_isolate_DGGE_gel_band_A181_16S_ribosomal_RNA_gene_partial_sequence
DQ661809.1	Uncultured_bacterium_isolate_DGGE_gel_band_F141_16S_ribosomal_RNA_gene_partial_sequence
DQ661800.1	Uncultured_bacterium_isolate_DGGE_gel_band_E262_16S_ribosomal_RNA_gene_partial_sequence
DQ661847.1	Uncultured_bacterium_isolate_DGGE_gel_band_IF63_16S_ribosomal_RNA_gene_partial_sequence
DQ661789.1	Uncultured_bacterium_isolate_DGGE_gel_band_E43_16S_ribosomal_RNA_gene_partial_sequence
DQ661821.1	Uncultured_bacterium_isolate_DGGE_gel_band_F353_16S_ribosomal_RNA_gene_partial_sequence
DQ661801.1	Uncultured_bacterium_isolate_DGGE_gel_band_E282_16S_ribosomal_RNA_gene_partial_sequence
DQ661802.1	Uncultured_bacterium_isolate_DGGE_gel_band_F33_16S_ribosomal_RNA_gene_partial_sequence
DQ661840.1	Uncultured_bacterium_isolate_DGGE_gel_band_G353_16S_ribosomal_RNA_gene_partial_sequence
DQ661851.1	Uncultured_bacterium_isolate_DGGE_gel_band_IF111_16S_ribosomal_RNA_gene_partial_sequence
DQ661761.1	Uncultured bacterium isolate DGGE gel band A15-3 16S ribosomal RNA gene, partial sequence
DQ661775.1	Uncultured bacterium isolate DGGE gel band B6-1 16S ribosomal RNA gene, partial sequence
DQ661751.1	Uncultured bacterium isolate DGGE gel band A6-1 16S ribosomal RNA gene, partial sequence
DQ661804.1	Uncultured bacterium isolate DGGE gel band F8-3 16S ribosomal RNA gene, partial sequence
DQ661749.1	Uncultured bacterium isolate DGGE gel band A4-1 16S ribosomal RNA gene, partial sequence
DQ661846.1	Uncultured bacterium isolate DGGE gel band IF4-2 16S ribosomal RNA gene, partial sequence
DQ661814.1	Uncultured bacterium isolate DGGE gel band F23-2 16S ribosomal RNA gene, partial sequence
DQ661798.1	Uncultured bacterium isolate DGGE gel band E23-3 16S ribosomal RNA gene, partial sequence
DQ661797.1	Uncultured bacterium isolate DGGE gel band E22-1 16S ribosomal RNA gene, partial sequence
DQ661750.1	Uncultured bacterium isolate DGGE gel band A5-1 16S ribosomal RNA gene, partial sequence
DQ661829.1	Uncultured bacterium isolate DGGE gel band G10-2 16S ribosomal RNA gene, partial sequence
DQ661779.1	Uncultured bacterium isolate DGGE gel band B11-1 16S ribosomal RNA gene, partial sequence
DQ661799.1	Uncultured bacterium isolate DGGE gel band E24-1 16S ribosomal RNA gene, partial sequence
DQ661807.1	Uncultured bacterium isolate DGGE gel band F10-3 16S ribosomal RNA gene, partial sequence
DQ661827.1	Uncultured bacterium isolate DGGE gel band G8-3 16S ribosomal RNA gene, partial sequence
DQ661759.1	Uncultured bacterium isolate DGGE gel band A14-2 16S ribosomal RNA gene, partial sequence
DQ661805.1	Uncultured bacterium isolate DGGE gel band F9-1 16S ribosomal RNA gene, partial sequence
DQ661855.1	Uncultured bacterium isolate DGGE gel band IF15-1 16S ribosomal RNA gene, partial sequence
DQ661780.1	Uncultured bacterium isolate DGGE gel band B13-1 16S ribosomal RNA gene, partial sequence
DQ661815.1	Uncultured bacterium isolate DGGE gel band F24-2 16S ribosomal RNA gene, partial sequence
DQ661838.1	Uncultured bacterium isolate DGGE gel band G30-2 16S ribosomal RNA gene, partial sequence
DQ661773.1	Uncultured bacterium isolate DGGE gel band B1-1 16S ribosomal RNA gene, partial sequence
DQ661824.1	Uncultured bacterium isolate DGGE gel band F43-1 16S ribosomal RNA gene, partial sequence
DQ661818.1	Uncultured bacterium isolate DGGE gel band F27-2 16S ribosomal RNA gene, partial sequence
DQ661788.1	Uncultured bacterium isolate DGGE gel band E3-1 16S ribosomal RNA gene, partial sequence
DQ661825.1	Uncultured bacterium isolate DGGE gel band G1-1 16S ribosomal RNA gene, partial sequence
DQ661839.1	Uncultured bacterium isolate DGGE gel band G34-2 16S ribosomal RNA gene, partial sequence
DQ661837.1	Uncultured bacterium isolate DGGE gel band G29-1 16S ribosomal RNA gene, partial sequence
DQ661835.1	Uncultured bacterium isolate DGGE gel band G27-1 16S ribosomal RNA gene, partial sequence
DQ661857.1	Uncultured bacterium isolate DGGE gel band IF20-3 16S ribosomal RNA gene, partial sequence
DQ661817.1	Uncultured bacterium isolate DGGE gel band F26-2 16S ribosomal RNA gene, partial sequence
DQ661816.1	Uncultured bacterium isolate DGGE gel band F25-3 16S ribosomal RNA gene, partial sequence
DQ661746.1	Uncultured bacterium isolate DGGE gel band A1-4 16S ribosomal RNA gene, partial sequence
DQ661777.1	Uncultured bacterium isolate DGGE gel band B9-1 16S ribosomal RNA gene, partial sequence

### Sheet: S4._BLASThitsToVertXmitted
Table S4. blastn results querying OTUs from the current study to OTUs that are putatively vertically transmitted in I. felix (Schmitt et al. 2007).
GenBank Accession no. of 16S rRNA Sequence from Vertically Transmitted Symbiont (Schmitt et al. 2007)	OTU from the Current Dataset	Length of Pairwise Alignment	Identity	E-Value	Bit Score	Mean relative abundance in water	Mean relative abundance in Ircinia
DQ661803.1	Otu00012	253	100	9.13e-135	468	2.46e-05	0.0177163
DQ661753.1	Otu00012	253	100	9.13e-135	468	2.46e-05	0.0177163
DQ661784.1	Otu00012	253	100	9.13e-135	468	2.46e-05	0.0177163
DQ661825.1	Otu00015	253	100	9.13e-135	468	4.31e-05	0.0132265
DQ661847.1	Otu00021	253	100	9.13e-135	468	2.76e-05	0.0105023
DQ661841.1	Otu00030	253	100	9.13e-135	468	2.7e-05	0.00855545
DQ661835.1	Otu00038	253	100	9.13e-135	468	1.29e-05	0.00933499
DQ661824.1	Otu00039	254	100	2.55e-135	470	2.57e-05	0.00943935
DQ661773.1	Otu00039	254	100	2.55e-135	470	2.57e-05	0.00943935
DQ661780.1	Otu00163	253	100	9.13e-135	468	7.91e-06	0.00129335
DQ661799.1	Otu00210	253	100	9.13e-135	468	8.41e-06	0.000674687
DQ661749.1	Otu00210	253	100	9.13e-135	468	8.41e-06	0.000674687

### Sheet: S5_PairwisePermanova
Table S5. Results of pairwise PERMANOVAs between host lineages. P-values were corrected using the Benjamini-Hochberg FDR approach.
Comparison	First Host in Comparison	Second Host in Comparison	F Model	R2	p value	p BH-adjusted	sig
1	Massive A Pink	Ramose	7.4631	0.51601	0.0079	0.00941311	YES
2	Massive A Pink	I. campana Florida	15.5647	0.689781	0.0064	0.00926809	YES
3	Massive A Pink	Sp.1	3.86427	0.204846	0.0006	0.001925	YES
4	Massive A Pink	I. felix	4.17617	0.258168	0.0008	0.00203077	YES
5	Massive A Pink	Sp.2	9.0258	0.530125	0.0056	0.0084	YES
6	Massive A Pink	I. strobilina Belize	4.08665	0.290108	0.0019	0.00368824	YES
7	Massive A Pink	I. strobilina Panama	4.28489	0.348793	0.005	0.00767442	YES
8	Massive A Pink	I. campana Panama	3.62108	0.340933	0.0073	0.00941311	YES
9	Massive A Pink	Encrusting	4.92435	0.412966	0.0097	0.0101619	YES
10	Massive A Pink	Massive B	2.58691	0.269838	0.0083	0.00941311	YES
11	Massive A Pink	Massive A Green	3.52474	0.370061	0.0278	0.0286687	YES
12	Ramose	I. campana Florida	7.79723	0.493582	0.0077	0.00941311	YES
13	Ramose	Sp.1	7.44632	0.31759	0.0002	0.0011	YES
14	Ramose	I. felix	5.79878	0.308466	0.0008	0.00203077	YES
15	Ramose	Sp.2	4.54715	0.335654	0.0016	0.00364138	YES
16	Ramose	I. strobilina Belize	8.78728	0.444087	0.0007	0.001925	YES
17	Ramose	I. strobilina Panama	11.5544	0.562137	0.0019	0.00368824	YES
18	Ramose	I. campana Panama	7.2074	0.47394	0.0087	0.00941311	YES
19	Ramose	Encrusting	4.49256	0.359619	0.0082	0.00941311	YES
20	Ramose	Massive B	3.69331	0.315848	0.0075	0.00941311	YES
21	Ramose	Massive A Green	6.55886	0.483733	0.0085	0.00941311	YES
22	I. campana Florida	Sp.1	18.036	0.529909	0.0002	0.0011	YES
23	I. campana Florida	I. felix	7.85552	0.376664	0.0006	0.001925	YES
24	I. campana Florida	Sp.2	4.62272	0.339339	0.0039	0.00627805	YES
25	I. campana Florida	I. strobilina Belize	15.5958	0.5864	0.0007	0.001925	YES
26	I. campana Florida	I. strobilina Panama	19.2122	0.680989	0.0025	0.0043421	YES
27	I. campana Florida	I. campana Panama	12.6454	0.612505	0.0087	0.00941311	YES
28	I. campana Florida	Encrusting	7.94638	0.498319	0.0065	0.00926809	YES
29	I. campana Florida	Massive B	6.42227	0.445302	0.0071	0.00941311	YES
30	I. campana Florida	Massive A Green	9.58117	0.577834	0.0086	0.00941311	YES
31	Sp.1	I. felix	9.01958	0.300457	0.0001	0.0011	YES
32	Sp.1	Sp.2	11.2629	0.398506	0.0001	0.0011	YES
33	Sp.1	I. strobilina Belize	10.4934	0.355789	0.0002	0.0011	YES
34	Sp.1	I. strobilina Panama	12.0757	0.415319	0.0001	0.0011	YES
35	Sp.1	I. campana Panama	7.19577	0.310219	0.0002	0.0011	YES
36	Sp.1	Encrusting	6.4413	0.287029	0.0002	0.0011	YES
37	Sp.1	Massive B	4.62428	0.224215	0.0002	0.0011	YES
38	Sp.1	Massive A Green	5.7248	0.276229	0.0006	0.001925	YES
39	I. felix	Sp.2	5.5514	0.283939	0.0003	0.00132	YES
40	I. felix	I. strobilina Belize	6.8526	0.299861	0.0001	0.0011	YES
41	I. felix	I. strobilina Panama	7.08639	0.336064	0.0003	0.00132	YES
42	I. felix	I. campana Panama	3.35326	0.205051	0.0003	0.00132	YES
43	I. felix	Encrusting	3.69828	0.221477	0.0007	0.001925	YES
44	I. felix	Massive B	2.52614	0.162702	0.0002	0.0011	YES
45	I. felix	Massive A Green	3.613	0.23141	0.001	0.00235714	YES
46	Sp.2	I. strobilina Belize	12.0023	0.500049	0.0006	0.001925	YES
47	Sp.2	I. strobilina Panama	13.6528	0.577217	0.0019	0.00368824	YES
48	Sp.2	I. campana Panama	7.09694	0.440888	0.0018	0.00368824	YES
49	Sp.2	Encrusting	3.46529	0.277995	0.0066	0.00926809	YES
50	Sp.2	Massive B	3.85714	0.3	0.0022	0.00403333	YES
51	Sp.2	Massive A Green	6.109	0.432986	0.005	0.00767442	YES
52	I. strobilina Belize	I. strobilina Panama	3.36399	0.218953	0.0002	0.0011	YES
53	I. strobilina Belize	I. campana Panama	5.77984	0.344452	0.0006	0.001925	YES
54	I. strobilina Belize	Encrusting	7.27595	0.398116	0.001	0.00235714	YES
55	I. strobilina Belize	Massive B	4.78109	0.302963	0.0007	0.001925	YES
56	I. strobilina Belize	Massive A Green	5.97576	0.374052	0.0024	0.00428108	YES
57	I. strobilina Panama	I. campana Panama	5.3181	0.371425	0.0018	0.00368824	YES
58	I. strobilina Panama	Encrusting	8.10101	0.473715	0.0021	0.00396	YES
59	I. strobilina Panama	Massive B	4.37079	0.326891	0.0031	0.00524615	YES
60	I. strobilina Panama	Massive A Green	5.77853	0.419386	0.0039	0.00627805	YES
61	I. campana Panama	Encrusting	4.00748	0.333749	0.0082	0.00941311	YES
62	I. campana Panama	Massive B	2.49531	0.237755	0.0074	0.00941311	YES
63	I. campana Panama	Massive A Green	4.56618	0.394787	0.0095	0.0101129	YES
64	Encrusting	Massive B	1.65415	0.171341	0.0396	0.0402092	YES
65	Encrusting	Massive A Green	2.56716	0.268331	0.0081	0.00941311	YES
66	Massive B	Massive A Green	1.22113	0.148535	0.3161	0.3161	NO
